# Quantitative proteomics reveals extensive lysine ubiquitination in the Arabidopsis root proteome and uncovers novel transcription factor stability states

**DOI:** 10.1101/2021.01.07.425780

**Authors:** Gaoyuan Song, Damilola Olatunji, Christian Montes, Natalie M Clark, Yunting Pu, Dior R Kelley, Justin W Walley

## Abstract

Protein activity, abundance, and stability can be regulated by posttranslational modification including ubiquitination. Ubiquitination is conserved among eukaryotes and plays a central role in modulating cellular function and yet we lack comprehensive catalogs of proteins that are modified by ubiquitin in plants. In this study, we describe an antibody-based approach to enrich peptides containing the di-glycine (diGly) remnant of ubiquitin and coupled that with isobaric labeling to enable quantification, from up to 16-multiplexed samples, for plant tissues. Collectively, we identified 7,130 diGly-modified lysine residues sites arising from 3,178 proteins in Arabidopsis primary roots. These data include ubiquitin proteasome dependent ubiquitination events as well as ubiquitination events associated with auxin treatment. Gene Ontology analysis indicated that ubiquitinated proteins are associated with numerous biological processes including hormone signaling, plant defense, protein homeostasis, and root morphogenesis. We determined the ubiquitinated lysine residues that directly regulate the stability of the transcription factors CRYPTOCHROME-INTERACTING BASIC-HELIX-LOOP-HELIX 1 (CIB1), CIB1 LIKE PROTEIN 2 (CIL2), and SENSITIVE TO PROTON RHIZOTOXICITY (STOP1) using site directed mutagenesis and *in vivo* degradation assays. These comprehensive site-level ubiquitinome profiles provide a wealth of data for future studies related to modulation of biological processes mediated by this posttranslational modification in plants.
