## Supplemental Table 3 for "Quantitative proteomics reveals extensive lysine ubiquitination in the Arabidopsis root proteome and uncovers novel transcription factor stability states"

### Sheet: Panther_All diGly
GO biological process complete	Arabidopsis thaliana - REFLIST (27416)	Client Text Box Input (3161)	Client Text Box Input (expected)	Client Text Box Input (over/under)	Client Text Box Input (fold Enrichment)	Client Text Box Input (raw P-value)	Client Text Box Input (FDR)
cell-cell junction assembly (GO:0007043)	6	6	0.69	+	8.67	0.000646	0.0103
cell junction assembly (GO:0034329)	7	6	0.81	+	7.43	0.0011	0.0161
S-adenosylmethionine metabolic process (GO:0046500)	9	7	1.04	+	6.75	0.000616	0.00996
positive regulation of RNA polymerase II transcription preinitiation complex assembly (GO:0045899)	8	6	0.92	+	6.5	0.00175	0.0232
regulation of RNA polymerase II transcription preinitiation complex assembly (GO:0045898)	8	6	0.92	+	6.5	0.00175	0.0231
auxin efflux (GO:0010315)	15	11	1.73	+	6.36	2.49e-05	0.000595
proteasomal ubiquitin-independent protein catabolic process (GO:0010499)	25	18	2.88	+	6.24	8.24e-08	3.12e-06
coumarin metabolic process (GO:0009804)	9	6	1.04	+	5.78	0.00266	0.0324
endosome organization (GO:0007032)	11	7	1.27	+	5.52	0.00142	0.0198
protein secretion (GO:0009306)	19	12	2.19	+	5.48	3.13e-05	0.000709
protein localization to extracellular region (GO:0071692)	19	12	2.19	+	5.48	3.13e-05	0.000706
establishment of protein localization to extracellular region (GO:0035592)	19	12	2.19	+	5.48	3.13e-05	0.000703
peptide secretion (GO:0002790)	19	12	2.19	+	5.48	3.13e-05	0.000701
indole glucosinolate metabolic process (GO:0042343)	16	10	1.84	+	5.42	0.000153	0.00297
indole-containing compound catabolic process (GO:0042436)	13	8	1.5	+	5.34	0.000762	0.012
cell-cell junction organization (GO:0045216)	10	6	1.15	+	5.2	0.00389	0.0439
proton export across plasma membrane (GO:0120029)	10	6	1.15	+	5.2	0.00389	0.0438
zinc ion homeostasis (GO:0055069)	12	7	1.38	+	5.06	0.00205	0.0262
(1->3)-beta-D-glucan biosynthetic process (GO:0006075)	12	7	1.38	+	5.06	0.00205	0.0261
(1->3)-beta-D-glucan metabolic process (GO:0006074)	12	7	1.38	+	5.06	0.00205	0.0261
Golgi to plasma membrane transport (GO:0006893)	18	10	2.08	+	4.82	0.000312	0.00557
toxin biosynthetic process (GO:0009403)	13	7	1.5	+	4.67	0.00288	0.0345
phytoalexin biosynthetic process (GO:0052315)	13	7	1.5	+	4.67	0.00288	0.0344
phytoalexin metabolic process (GO:0052314)	13	7	1.5	+	4.67	0.00288	0.0343
indole phytoalexin biosynthetic process (GO:0009700)	13	7	1.5	+	4.67	0.00288	0.0342
indole phytoalexin metabolic process (GO:0046217)	13	7	1.5	+	4.67	0.00288	0.0342
export across plasma membrane (GO:0140115)	15	8	1.73	+	4.63	0.00152	0.0209
translational elongation (GO:0006414)	33	17	3.8	+	4.47	5.83e-06	0.000161
response to zinc ion (GO:0010043)	43	22	4.96	+	4.44	2.82e-07	9.81e-06
water transport (GO:0006833)	30	15	3.46	+	4.34	2.68e-05	0.000621
cell plate assembly (GO:0000919)	14	7	1.61	+	4.34	0.00394	0.044
exocytic process (GO:0140029)	18	9	2.08	+	4.34	0.0011	0.0161
protein localization involved in auxin polar transport (GO:1901703)	14	7	1.61	+	4.34	0.00394	0.044
fluid transport (GO:0042044)	30	15	3.46	+	4.34	2.68e-05	0.000619
vesicle docking involved in exocytosis (GO:0006904)	18	9	2.08	+	4.34	0.0011	0.0161
vesicle-mediated transport to the plasma membrane (GO:0098876)	23	11	2.65	+	4.15	0.000423	0.00738
cytoplasmic translation (GO:0002181)	72	34	8.3	+	4.1	9.05e-10	4.4e-08
export from cell (GO:0140352)	99	46	11.41	+	4.03	1.64e-12	1.04e-10
regulation of cellular pH (GO:0030641)	28	13	3.23	+	4.03	0.000163	0.00315
negative regulation of programmed cell death (GO:0043069)	28	13	3.23	+	4.03	0.000163	0.00314
regulation of intracellular pH (GO:0051453)	28	13	3.23	+	4.03	0.000163	0.00313
viral process (GO:0016032)	26	12	3	+	4	0.000301	0.00543
organelle localization by membrane tethering (GO:0140056)	59	27	6.8	+	3.97	7.82e-08	3.02e-06
membrane docking (GO:0022406)	59	27	6.8	+	3.97	7.82e-08	3e-06
suberin biosynthetic process (GO:0010345)	22	10	2.54	+	3.94	0.00104	0.0154
regulation of auxin mediated signaling pathway (GO:0010928)	42	19	4.84	+	3.92	7.28e-06	0.000197
actin filament bundle organization (GO:0061572)	20	9	2.31	+	3.9	0.00195	0.0253
actin filament bundle assembly (GO:0051017)	20	9	2.31	+	3.9	0.00195	0.0253
negative regulation of cell death (GO:0060548)	38	17	4.38	+	3.88	2.44e-05	0.000584
vesicle docking (GO:0048278)	47	21	5.42	+	3.88	2.85e-06	8.12e-05
flavonol metabolic process (GO:0051554)	18	8	2.08	+	3.85	0.00366	0.0416
flavone metabolic process (GO:0051552)	18	8	2.08	+	3.85	0.00366	0.0415
regulation of anion transmembrane transport (GO:1903959)	18	8	2.08	+	3.85	0.00366	0.0414
secretion by cell (GO:0032940)	79	35	9.11	+	3.84	1.93e-09	9.08e-08
toxin metabolic process (GO:0009404)	59	26	6.8	+	3.82	2.42e-07	8.45e-06
response to cadmium ion (GO:0046686)	315	138	36.32	+	3.8	1.25e-32	3.74e-30
intra-Golgi vesicle-mediated transport (GO:0006891)	44	19	5.07	+	3.75	1.23e-05	0.000309
regulation of cell shape (GO:0008360)	21	9	2.42	+	3.72	0.00253	0.0312
regulation of anion transport (GO:0044070)	21	9	2.42	+	3.72	0.00253	0.0311
phloem transport (GO:0010233)	21	9	2.42	+	3.72	0.00253	0.0311
vascular transport (GO:0010232)	21	9	2.42	+	3.72	0.00253	0.031
vascular process in circulatory system (GO:0003018)	21	9	2.42	+	3.72	0.00253	0.031
circulatory system process (GO:0003013)	21	9	2.42	+	3.72	0.00253	0.0309
system process (GO:0003008)	21	9	2.42	+	3.72	0.00253	0.0308
regulation of ion transmembrane transport (GO:0034765)	28	12	3.23	+	3.72	0.000511	0.00871
sterol biosynthetic process (GO:0016126)	33	14	3.8	+	3.68	0.000194	0.00367
response to desiccation (GO:0009269)	24	10	2.77	+	3.61	0.00175	0.0232
toxin catabolic process (GO:0009407)	46	19	5.3	+	3.58	2.01e-05	0.000494
cellular monovalent inorganic cation homeostasis (GO:0030004)	39	16	4.5	+	3.56	9.5e-05	0.00191
auxin homeostasis (GO:0010252)	39	16	4.5	+	3.56	9.5e-05	0.00191
cellular response to metal ion (GO:0071248)	22	9	2.54	+	3.55	0.00324	0.038
wax biosynthetic process (GO:0010025)	27	11	3.11	+	3.53	0.00121	0.0172
response to misfolded protein (GO:0051788)	27	11	3.11	+	3.53	0.00121	0.0171
auxin polar transport (GO:0009926)	69	28	7.96	+	3.52	3.25e-07	1.12e-05
nucleotide-sugar biosynthetic process (GO:0009226)	42	17	4.84	+	3.51	6.63e-05	0.00139
ubiquitin-dependent ERAD pathway (GO:0030433)	42	17	4.84	+	3.51	6.63e-05	0.00139
post-Golgi vesicle-mediated transport (GO:0006892)	47	19	5.42	+	3.51	2.56e-05	0.000605
nucleotide-sugar metabolic process (GO:0009225)	52	21	6	+	3.5	9.9e-06	0.000259
regulation of transmembrane transport (GO:0034762)	30	12	3.46	+	3.47	0.000832	0.0128
defense response by callose deposition (GO:0052542)	25	10	2.88	+	3.47	0.00222	0.0279
secretion (GO:0046903)	88	35	10.15	+	3.45	1.74e-08	7.55e-07
ERAD pathway (GO:0036503)	53	21	6.11	+	3.44	1.25e-05	0.000312
ribosomal large subunit assembly (GO:0000027)	43	17	4.96	+	3.43	8.37e-05	0.00172
phenylpropanoid metabolic process (GO:0009698)	109	43	12.57	+	3.42	5.24e-10	2.68e-08
endoplasmic reticulum organization (GO:0007029)	33	13	3.8	+	3.42	0.000574	0.00955
wax metabolic process (GO:0010166)	28	11	3.23	+	3.41	0.00152	0.0209
gluconeogenesis (GO:0006094)	23	9	2.65	+	3.39	0.0041	0.0454
phototropism (GO:0009638)	23	9	2.65	+	3.39	0.0041	0.0453
response to metal ion (GO:0010038)	433	169	49.92	+	3.39	8.63e-35	3.04e-32
very long-chain fatty acid metabolic process (GO:0000038)	41	16	4.73	+	3.38	0.000151	0.00295
hormone transport (GO:0009914)	90	35	10.38	+	3.37	2.73e-08	1.14e-06
methionine metabolic process (GO:0006555)	26	10	3	+	3.34	0.0028	0.0338
auxin transport (GO:0060918)	87	33	10.03	+	3.29	1.08e-07	3.94e-06
fatty acid derivative biosynthetic process (GO:1901570)	29	11	3.34	+	3.29	0.00191	0.0249
ribosome assembly (GO:0042255)	90	34	10.38	+	3.28	7.54e-08	2.93e-06
exocytosis (GO:0006887)	61	23	7.03	+	3.27	9.44e-06	0.00025
calcium ion transmembrane transport (GO:0070588)	40	15	4.61	+	3.25	0.000341	0.00603
vesicle fusion (GO:0006906)	48	18	5.53	+	3.25	9.04e-05	0.00184
retrograde vesicle-mediated transport, Golgi to endoplasmic reticulum (GO:0006890)	35	13	4.04	+	3.22	0.000894	0.0136
S-glycoside catabolic process (GO:0016145)	35	13	4.04	+	3.22	0.000894	0.0136
glucosinolate catabolic process (GO:0019762)	35	13	4.04	+	3.22	0.000894	0.0136
glycosinolate catabolic process (GO:0019759)	35	13	4.04	+	3.22	0.000894	0.0135
zinc ion transport (GO:0006829)	27	10	3.11	+	3.21	0.00348	0.0398
endoplasmic reticulum to Golgi vesicle-mediated transport (GO:0006888)	95	35	10.95	+	3.2	8.03e-08	3.06e-06
ribosomal small subunit assembly (GO:0000028)	38	14	4.38	+	3.2	0.000614	0.00995
steroid biosynthetic process (GO:0006694)	60	22	6.92	+	3.18	2.08e-05	0.000506
organelle membrane fusion (GO:0090174)	52	19	6	+	3.17	7.72e-05	0.0016
vesicle organization (GO:0016050)	107	39	12.34	+	3.16	1.9e-08	8.16e-07
regulation of ion transport (GO:0043269)	47	17	5.42	+	3.14	0.0002	0.00376
cellular response to salt stress (GO:0071472)	36	13	4.15	+	3.13	0.0011	0.016
sphingolipid biosynthetic process (GO:0030148)	36	13	4.15	+	3.13	0.0011	0.016
Golgi vesicle transport (GO:0048193)	176	63	20.29	+	3.1	1.8e-12	1.13e-10
callose deposition in cell wall (GO:0052543)	28	10	3.23	+	3.1	0.00429	0.047
plant-type primary cell wall biogenesis (GO:0009833)	28	10	3.23	+	3.1	0.00429	0.0469
indole-containing compound metabolic process (GO:0042430)	73	26	8.42	+	3.09	5.88e-06	0.000162
amino acid transport (GO:0006865)	48	17	5.53	+	3.07	0.000244	0.0045
positive gravitropism (GO:0009958)	34	12	3.92	+	3.06	0.00198	0.0256
phenylpropanoid biosynthetic process (GO:0009699)	88	31	10.15	+	3.06	9.45e-07	3.03e-05
positive regulation of growth (GO:0045927)	40	14	4.61	+	3.04	0.000924	0.0139
secondary metabolite biosynthetic process (GO:0044550)	143	50	16.49	+	3.03	6.45e-10	3.24e-08
membrane fusion (GO:0061025)	66	23	7.61	+	3.02	2.63e-05	0.000613
actin filament organization (GO:0007015)	93	32	10.72	+	2.98	9.67e-07	3.08e-05
response to endoplasmic reticulum stress (GO:0034976)	93	32	10.72	+	2.98	9.67e-07	3.06e-05
cellular response to auxin stimulus (GO:0071365)	67	23	7.72	+	2.98	3.19e-05	0.000713
response to topologically incorrect protein (GO:0035966)	73	25	8.42	+	2.97	1.53e-05	0.000377
auxin-activated signaling pathway (GO:0009734)	44	15	5.07	+	2.96	0.000768	0.012
translational initiation (GO:0006413)	53	18	6.11	+	2.95	0.000248	0.00456
negative regulation of defense response (GO:0031348)	65	22	7.49	+	2.94	5.59e-05	0.00119
cellular response to topologically incorrect protein (GO:0035967)	65	22	7.49	+	2.94	5.59e-05	0.00119
regulation of vesicle-mediated transport (GO:0060627)	36	12	4.15	+	2.89	0.00292	0.0346
cellular response to osmotic stress (GO:0071470)	48	16	5.53	+	2.89	0.000635	0.0102
response to gravity (GO:0009629)	102	34	11.76	+	2.89	1.16e-06	3.6e-05
vesicle budding from membrane (GO:0006900)	48	16	5.53	+	2.89	0.000635	0.0102
gravitropism (GO:0009630)	94	31	10.84	+	2.86	4.09e-06	0.000115
response to virus (GO:0009615)	85	28	9.8	+	2.86	1.31e-05	0.000327
glycosyl compound biosynthetic process (GO:1901659)	61	20	7.03	+	2.84	0.00017	0.00325
actin cytoskeleton organization (GO:0030036)	104	34	11.99	+	2.84	1.45e-06	4.44e-05
glycosyl compound catabolic process (GO:1901658)	52	17	6	+	2.84	0.000523	0.00889
endomembrane system organization (GO:0010256)	101	33	11.65	+	2.83	2.12e-06	6.33e-05
nitrate transport (GO:0015706)	43	14	4.96	+	2.82	0.00163	0.022
secondary metabolic process (GO:0019748)	302	98	34.82	+	2.81	3.61e-16	3.48e-14
vesicle-mediated transport (GO:0016192)	485	156	55.92	+	2.79	1.02e-24	1.9e-22
ribosomal large subunit biogenesis (GO:0042273)	109	35	12.57	+	2.78	1.3e-06	4e-05
lignin metabolic process (GO:0009808)	53	17	6.11	+	2.78	0.000625	0.0101
glutathione metabolic process (GO:0006749)	44	14	5.07	+	2.76	0.00195	0.0252
polysaccharide localization (GO:0033037)	44	14	5.07	+	2.76	0.00195	0.0252
callose localization (GO:0052545)	41	13	4.73	+	2.75	0.00286	0.0344
cellular response to unfolded protein (GO:0034620)	41	13	4.73	+	2.75	0.00286	0.0344
regulation of jasmonic acid mediated signaling pathway (GO:2000022)	41	13	4.73	+	2.75	0.00286	0.0343
beta-glucan biosynthetic process (GO:0051274)	60	19	6.92	+	2.75	0.00053	0.00898
response to toxic substance (GO:0009636)	120	38	13.84	+	2.75	5.76e-07	1.89e-05
stomatal movement (GO:0010118)	60	19	6.92	+	2.75	0.00053	0.00896
ATP generation from ADP (GO:0006757)	54	17	6.23	+	2.73	0.00117	0.0168
glycolytic process (GO:0006096)	54	17	6.23	+	2.73	0.00117	0.0167
proteasomal protein catabolic process (GO:0010498)	267	84	30.78	+	2.73	1.6e-13	1.12e-11
organelle localization (GO:0051640)	156	49	17.99	+	2.72	2.11e-08	9.02e-07
sphingolipid metabolic process (GO:0006665)	51	16	5.88	+	2.72	0.00175	0.0232
peptide metabolic process (GO:0006518)	583	182	67.22	+	2.71	1.63e-27	4.42e-25
cellular response to steroid hormone stimulus (GO:0071383)	61	19	7.03	+	2.7	0.000577	0.00956
response to steroid hormone (GO:0048545)	61	19	7.03	+	2.7	0.000577	0.00953
brassinosteroid mediated signaling pathway (GO:0009742)	61	19	7.03	+	2.7	0.000577	0.00951
steroid hormone mediated signaling pathway (GO:0043401)	61	19	7.03	+	2.7	0.000577	0.00948
protein modification by small protein removal (GO:0070646)	90	28	10.38	+	2.7	2.35e-05	0.000564
response to inorganic substance (GO:0010035)	908	282	104.69	+	2.69	4.43e-42	2.21e-39
detoxification (GO:0098754)	100	31	11.53	+	2.69	8.86e-06	0.000236
actin filament-based process (GO:0030029)	113	35	13.03	+	2.69	2.36e-06	6.93e-05
anion homeostasis (GO:0055081)	42	13	4.84	+	2.68	0.00339	0.039
fatty acid derivative metabolic process (GO:1901568)	42	13	4.84	+	2.68	0.00339	0.0389
translation (GO:0006412)	511	158	58.92	+	2.68	1.35e-23	2.24e-21
peptide biosynthetic process (GO:0043043)	516	159	59.49	+	2.67	1.17e-23	2.06e-21
ribosomal small subunit biogenesis (GO:0042274)	91	28	10.49	+	2.67	2.7e-05	0.000621
ribonucleoprotein complex subunit organization (GO:0071826)	166	51	19.14	+	2.66	1.69e-08	7.39e-07
ribonucleoprotein complex assembly (GO:0022618)	163	50	18.79	+	2.66	2.44e-08	1.03e-06
nucleoside diphosphate phosphorylation (GO:0006165)	62	19	7.15	+	2.66	0.000636	0.0102
tropism (GO:0009606)	124	38	14.3	+	2.66	1.46e-06	4.44e-05
protein deubiquitination (GO:0016579)	72	22	8.3	+	2.65	0.000225	0.00419
proteasome-mediated ubiquitin-dependent protein catabolic process (GO:0043161)	252	77	29.06	+	2.65	6.96e-12	4.21e-10
maintenance of location in cell (GO:0051651)	46	14	5.3	+	2.64	0.00416	0.0459
response to unfolded protein (GO:0006986)	46	14	5.3	+	2.64	0.00416	0.0458
ADP metabolic process (GO:0046031)	56	17	6.46	+	2.63	0.00138	0.0195
protein-containing complex disassembly (GO:0032984)	56	17	6.46	+	2.63	0.00138	0.0194
purine ribonucleoside diphosphate metabolic process (GO:0009179)	56	17	6.46	+	2.63	0.00138	0.0194
purine nucleoside diphosphate metabolic process (GO:0009135)	56	17	6.46	+	2.63	0.00138	0.0193
nucleotide phosphorylation (GO:0046939)	66	20	7.61	+	2.63	0.000483	0.00828
flavonoid metabolic process (GO:0009812)	63	19	7.26	+	2.62	0.000708	0.0112
sterol metabolic process (GO:0016125)	73	22	8.42	+	2.61	0.000255	0.00466
vacuolar transport (GO:0007034)	103	31	11.88	+	2.61	2.06e-05	0.000503
response to wounding (GO:0009611)	216	65	24.9	+	2.61	3.88e-10	2.02e-08
vacuole organization (GO:0007033)	60	18	6.92	+	2.6	0.00104	0.0154
indole-containing compound biosynthetic process (GO:0042435)	50	15	5.76	+	2.6	0.00303	0.0358
sulfur compound catabolic process (GO:0044273)	50	15	5.76	+	2.6	0.00303	0.0357
cellular response to brassinosteroid stimulus (GO:0071367)	64	19	7.38	+	2.57	0.000795	0.0123
ribonucleoside diphosphate metabolic process (GO:0009185)	61	18	7.03	+	2.56	0.00116	0.0167
negative regulation of abscisic acid-activated signaling pathway (GO:0009788)	51	15	5.88	+	2.55	0.00333	0.0387
negative regulation of cellular response to alcohol (GO:1905958)	51	15	5.88	+	2.55	0.00333	0.0386
negative regulation of response to alcohol (GO:1901420)	51	15	5.88	+	2.55	0.00333	0.0386
response to water deprivation (GO:0009414)	354	104	40.82	+	2.55	1.26e-14	1.02e-12
protein targeting to membrane (GO:0006612)	75	22	8.65	+	2.54	0.000332	0.0059
amide biosynthetic process (GO:0043604)	590	173	68.03	+	2.54	1.17e-23	2e-21
beta-glucan metabolic process (GO:0051273)	65	19	7.49	+	2.54	0.000898	0.0135
cytoskeleton-dependent cytokinesis (GO:0061640)	55	16	6.34	+	2.52	0.00251	0.031
steroid metabolic process (GO:0008202)	86	25	9.92	+	2.52	0.000214	0.004
regulation of abscisic acid-activated signaling pathway (GO:0009787)	117	34	13.49	+	2.52	1.11e-05	0.000283
regulation of cellular response to alcohol (GO:1905957)	117	34	13.49	+	2.52	1.11e-05	0.000282
regulation of response to alcohol (GO:1901419)	117	34	13.49	+	2.52	1.11e-05	0.000281
cellular amide metabolic process (GO:0043603)	721	208	83.13	+	2.5	2.16e-27	5.61e-25
negative regulation of cellular amide metabolic process (GO:0034249)	52	15	6	+	2.5	0.00368	0.0417
regulation of protein-containing complex assembly (GO:0043254)	66	19	7.61	+	2.5	0.00102	0.0151
regulation of stomatal movement (GO:0010119)	94	27	10.84	+	2.49	0.000118	0.00235
response to water (GO:0009415)	363	104	41.85	+	2.48	4.54e-14	3.48e-12
S-glycoside metabolic process (GO:0016143)	112	32	12.91	+	2.48	2.6e-05	0.000612
glucosinolate metabolic process (GO:0019760)	112	32	12.91	+	2.48	2.6e-05	0.00061
glycosinolate metabolic process (GO:0019757)	112	32	12.91	+	2.48	2.6e-05	0.000608
jasmonic acid mediated signaling pathway (GO:0009867)	70	20	8.07	+	2.48	0.000799	0.0123
regulation of transport (GO:0051049)	126	36	14.53	+	2.48	1.14e-05	0.000288
response to blue light (GO:0009637)	88	25	10.15	+	2.46	0.000249	0.00455
cellular response to jasmonic acid stimulus (GO:0071395)	74	21	8.53	+	2.46	0.00097	0.0145
root hair elongation (GO:0048767)	68	19	7.84	+	2.42	0.00207	0.0262
cellular transition metal ion homeostasis (GO:0046916)	61	17	7.03	+	2.42	0.00244	0.0305
carbohydrate transport (GO:0008643)	61	17	7.03	+	2.42	0.00244	0.0304
inorganic anion transport (GO:0015698)	108	30	12.45	+	2.41	0.000104	0.00208
flavonoid biosynthetic process (GO:0009813)	54	15	6.23	+	2.41	0.0046	0.0498
cellular response to organic cyclic compound (GO:0071407)	138	38	15.91	+	2.39	9.66e-06	0.000255
photomorphogenesis (GO:0009640)	73	20	8.42	+	2.38	0.0016	0.0218
response to karrikin (GO:0080167)	128	35	14.76	+	2.37	2.53e-05	0.000601
detection of stimulus (GO:0051606)	59	16	6.8	+	2.35	0.00401	0.0447
regulation of cellular amide metabolic process (GO:0034248)	122	33	14.07	+	2.35	5.18e-05	0.00111
cellular cation homeostasis (GO:0030003)	159	43	18.33	+	2.35	4e-06	0.000113
endosomal transport (GO:0016197)	74	20	8.53	+	2.34	0.00173	0.0232
response to nematode (GO:0009624)	82	22	9.45	+	2.33	0.000996	0.0149
ubiquitin-dependent protein catabolic process (GO:0006511)	512	137	59.03	+	2.32	3.06e-16	3e-14
organelle fusion (GO:0048284)	86	23	9.92	+	2.32	0.000768	0.012
nucleoside diphosphate metabolic process (GO:0009132)	75	20	8.65	+	2.31	0.00188	0.0247
regulation of cell death (GO:0010941)	90	24	10.38	+	2.31	0.000597	0.00977
protein localization to membrane (GO:0072657)	139	37	16.03	+	2.31	2.81e-05	0.000645
monovalent inorganic cation homeostasis (GO:0055067)	79	21	9.11	+	2.31	0.00143	0.02
proton transmembrane transport (GO:1902600)	98	26	11.3	+	2.3	0.0005	0.00856
cellular response to chemical stress (GO:0062197)	117	31	13.49	+	2.3	0.000117	0.00233
divalent inorganic cation homeostasis (GO:0072507)	72	19	8.3	+	2.29	0.00272	0.033
modification-dependent protein catabolic process (GO:0019941)	524	138	60.42	+	2.28	9.61e-16	8.58e-14
response to acid chemical (GO:0001101)	395	104	45.54	+	2.28	3.45e-12	2.13e-10
positive regulation of signal transduction (GO:0009967)	99	26	11.41	+	2.28	0.000536	0.00903
regulation of signal transduction (GO:0009966)	328	86	37.82	+	2.27	2.99e-10	1.58e-08
inorganic cation transmembrane transport (GO:0098662)	226	59	26.06	+	2.26	2.17e-07	7.63e-06
intracellular transport (GO:0046907)	724	189	83.48	+	2.26	5.89e-21	7.83e-19
regulation of programmed cell death (GO:0043067)	69	18	7.96	+	2.26	0.00392	0.0441
hyperosmotic response (GO:0006972)	69	18	7.96	+	2.26	0.00392	0.044
protein autophosphorylation (GO:0046777)	188	49	21.68	+	2.26	2.6e-06	7.55e-05
cellular ion homeostasis (GO:0006873)	169	44	19.49	+	2.26	7.32e-06	0.000197
inorganic ion transmembrane transport (GO:0098660)	246	64	28.36	+	2.26	8.55e-08	3.18e-06
establishment of localization in cell (GO:0051649)	769	200	88.66	+	2.26	6.56e-22	1.01e-19
nitrogen compound transport (GO:0071705)	850	221	98	+	2.26	3.37e-24	6.11e-22
positive regulation of signaling (GO:0023056)	100	26	11.53	+	2.26	0.000578	0.00947
glycosyl compound metabolic process (GO:1901657)	189	49	21.79	+	2.25	2.77e-06	7.93e-05
cellular localization (GO:0051641)	934	242	107.69	+	2.25	2.99e-26	6.63e-24
endocytosis (GO:0006897)	85	22	9.8	+	2.24	0.002	0.0257
regulation of signaling (GO:0023051)	333	86	38.39	+	2.24	6.6e-10	3.29e-08
leaf morphogenesis (GO:0009965)	93	24	10.72	+	2.24	0.0011	0.016
response to alcohol (GO:0097305)	500	129	57.65	+	2.24	2.61e-14	2.08e-12
cellular chemical homeostasis (GO:0055082)	194	50	22.37	+	2.24	2.28e-06	6.76e-05
modification-dependent macromolecule catabolic process (GO:0043632)	536	138	61.8	+	2.23	3.34e-15	2.94e-13
lateral root morphogenesis (GO:0010102)	70	18	8.07	+	2.23	0.00427	0.0468
response to abscisic acid (GO:0009737)	496	127	57.19	+	2.22	6.06e-14	4.54e-12
regulation of cell communication (GO:0010646)	336	86	38.74	+	2.22	7.89e-10	3.9e-08
positive regulation of cell communication (GO:0010647)	102	26	11.76	+	2.21	0.000686	0.0109
negative regulation of response to stimulus (GO:0048585)	220	56	25.37	+	2.21	7.71e-07	2.51e-05
cation transmembrane transport (GO:0098655)	232	59	26.75	+	2.21	5e-07	1.65e-05
peptide transport (GO:0015833)	641	163	73.91	+	2.21	2.41e-17	2.49e-15
amide transport (GO:0042886)	658	167	75.87	+	2.2	1.22e-17	1.28e-15
cellular response to phosphate starvation (GO:0016036)	75	19	8.65	+	2.2	0.0036	0.041
regulation of hormone levels (GO:0010817)	249	63	28.71	+	2.19	1.86e-07	6.61e-06
regulation of translation (GO:0006417)	119	30	13.72	+	2.19	0.000355	0.00626
protein transport (GO:0015031)	607	152	69.99	+	2.17	9.41e-16	8.53e-14
protein polyubiquitination (GO:0000209)	108	27	12.45	+	2.17	0.000889	0.0136
supramolecular fiber organization (GO:0097435)	156	39	17.99	+	2.17	4.9e-05	0.00106
organic hydroxy compound biosynthetic process (GO:1901617)	172	43	19.83	+	2.17	2.33e-05	0.000561
protein localization (GO:0008104)	733	182	84.51	+	2.15	2.47e-18	2.9e-16
transmembrane transport (GO:0055085)	862	214	99.39	+	2.15	2.46e-21	3.5e-19
negative regulation of signal transduction (GO:0009968)	105	26	12.11	+	2.15	0.00126	0.0178
anion transport (GO:0006820)	283	70	32.63	+	2.15	8.7e-08	3.21e-06
intracellular protein transport (GO:0006886)	551	136	63.53	+	2.14	8.33e-14	6.15e-12
transport (GO:0006810)	2263	558	260.92	+	2.14	5.55e-56	5.53e-53
establishment of protein localization (GO:0045184)	618	152	71.25	+	2.13	3.92e-15	3.4e-13
establishment of protein localization to membrane (GO:0090150)	114	28	13.14	+	2.13	0.000761	0.012
establishment of localization (GO:0051234)	2310	567	266.34	+	2.13	1.48e-56	1.77e-53
sulfur compound biosynthetic process (GO:0044272)	143	35	16.49	+	2.12	0.000175	0.00333
establishment of organelle localization (GO:0051656)	90	22	10.38	+	2.12	0.00278	0.0337
proteolysis involved in cellular protein catabolic process (GO:0051603)	585	143	67.45	+	2.12	3.75e-14	2.92e-12
cellular metal ion homeostasis (GO:0006875)	131	32	15.1	+	2.12	0.000394	0.0069
localization (GO:0051179)	2474	601	285.25	+	2.11	7.39e-59	1.11e-55
cellular protein catabolic process (GO:0044257)	594	144	68.49	+	2.1	5.56e-14	4.21e-12
transition metal ion homeostasis (GO:0055076)	95	23	10.95	+	2.1	0.00337	0.0389
chemical homeostasis (GO:0048878)	410	99	47.27	+	2.09	6.26e-10	3.18e-08
response to jasmonic acid (GO:0009753)	174	42	20.06	+	2.09	6.6e-05	0.00139
response to hypoxia (GO:0001666)	261	63	30.09	+	2.09	8.2e-07	2.65e-05
ribonucleoprotein complex biogenesis (GO:0022613)	448	108	51.65	+	2.09	1.34e-10	7.21e-09
cellular macromolecule localization (GO:0070727)	693	167	79.9	+	2.09	7.14e-16	6.68e-14
fatty acid biosynthetic process (GO:0006633)	133	32	15.33	+	2.09	0.000447	0.00773
ion transmembrane transport (GO:0034220)	333	80	38.39	+	2.08	3.25e-08	1.33e-06
ribosome biogenesis (GO:0042254)	371	89	42.78	+	2.08	6.79e-09	3.05e-07
divalent metal ion transport (GO:0070838)	117	28	13.49	+	2.08	0.00138	0.0195
cellular protein localization (GO:0034613)	657	157	75.75	+	2.07	9.53e-15	7.92e-13
response to heat (GO:0009408)	226	54	26.06	+	2.07	6.74e-06	0.000184
protein catabolic process (GO:0030163)	612	146	70.56	+	2.07	1.2e-13	8.47e-12
negative regulation of cell communication (GO:0010648)	109	26	12.57	+	2.07	0.00162	0.022
negative regulation of signaling (GO:0023057)	109	26	12.57	+	2.07	0.00162	0.022
response to decreased oxygen levels (GO:0036293)	265	63	30.55	+	2.06	1.49e-06	4.53e-05
protein folding (GO:0006457)	181	43	20.87	+	2.06	6.03e-05	0.00128
defense response to bacterium (GO:0042742)	413	98	47.62	+	2.06	1.75e-09	8.3e-08
response to oxygen levels (GO:0070482)	266	63	30.67	+	2.05	1.57e-06	4.73e-05
response to chemical (GO:0042221)	2682	635	309.23	+	2.05	4.39e-59	8.77e-56
organic substance transport (GO:0071702)	1031	244	118.87	+	2.05	6.52e-22	1.03e-19
organelle assembly (GO:0070925)	195	46	22.48	+	2.05	4.26e-05	0.000931
divalent inorganic cation transport (GO:0072511)	119	28	13.72	+	2.04	0.00151	0.0209
response to bacterium (GO:0009617)	506	119	58.34	+	2.04	4.42e-11	2.5e-09
regulation of cell morphogenesis (GO:0022604)	98	23	11.3	+	2.04	0.00391	0.0439
sulfur compound metabolic process (GO:0006790)	350	82	40.35	+	2.03	6.42e-08	2.56e-06
cellular response to hypoxia (GO:0071456)	235	55	27.09	+	2.03	9.78e-06	0.000257
plant-type cell wall biogenesis (GO:0009832)	154	36	17.76	+	2.03	0.0003	0.00542
regulation of growth (GO:0040008)	236	55	27.21	+	2.02	1.03e-05	0.000269
cellular response to oxygen levels (GO:0071453)	237	55	27.33	+	2.01	1.1e-05	0.000283
cellular response to decreased oxygen levels (GO:0036294)	237	55	27.33	+	2.01	1.1e-05	0.000281
response to external stimulus (GO:0009605)	1509	350	173.98	+	2.01	6.85e-30	1.95e-27
response to osmotic stress (GO:0006970)	526	122	60.65	+	2.01	6.08e-11	3.37e-09
response to biotic stimulus (GO:0009607)	1093	253	126.02	+	2.01	1.88e-21	2.82e-19
positive regulation of developmental process (GO:0051094)	134	31	15.45	+	2.01	0.00114	0.0164
response to external biotic stimulus (GO:0043207)	1092	252	125.91	+	2	2.78e-21	3.88e-19
response to other organism (GO:0051707)	1092	252	125.91	+	2	2.78e-21	3.79e-19
post-embryonic root development (GO:0048528)	130	30	14.99	+	2	0.00151	0.0209
interspecies interaction between organisms (GO:0044419)	1120	257	129.13	+	1.99	2.15e-21	3.14e-19
regulation of cellular component biogenesis (GO:0044087)	140	32	16.14	+	1.98	0.000961	0.0144
macromolecule localization (GO:0033036)	942	215	108.61	+	1.98	7.06e-18	7.69e-16
regulation of cell growth (GO:0001558)	114	26	13.14	+	1.98	0.00308	0.0362
response to salt stress (GO:0009651)	445	101	51.31	+	1.97	6.42e-09	2.91e-07
regulation of catabolic process (GO:0009894)	141	32	16.26	+	1.97	0.00102	0.0152
response to lipid (GO:0033993)	670	152	77.25	+	1.97	1.13e-12	7.3e-11
root hair cell differentiation (GO:0048765)	115	26	13.26	+	1.96	0.00326	0.0381
trichoblast maturation (GO:0048764)	115	26	13.26	+	1.96	0.00326	0.0381
positive regulation of multicellular organismal process (GO:0051240)	124	28	14.3	+	1.96	0.00288	0.0345
membrane organization (GO:0061024)	257	58	29.63	+	1.96	1.48e-05	0.000366
response to cold (GO:0009409)	413	93	47.62	+	1.95	3.66e-08	1.48e-06
response to oxygen-containing compound (GO:1901700)	1511	340	174.21	+	1.95	5.07e-27	1.21e-24
ion homeostasis (GO:0050801)	289	65	33.32	+	1.95	4.12e-06	0.000116
cation homeostasis (GO:0055080)	236	53	27.21	+	1.95	3.7e-05	0.000815
immune system process (GO:0002376)	361	81	41.62	+	1.95	3.48e-07	1.18e-05
cellular homeostasis (GO:0019725)	272	61	31.36	+	1.95	1.09e-05	0.000283
cell maturation (GO:0048469)	116	26	13.37	+	1.94	0.00346	0.0397
metal ion homeostasis (GO:0055065)	183	41	21.1	+	1.94	0.000357	0.00628
cellular response to abscisic acid stimulus (GO:0071215)	134	30	15.45	+	1.94	0.00183	0.024
cellular response to alcohol (GO:0097306)	134	30	15.45	+	1.94	0.00183	0.024
organonitrogen compound catabolic process (GO:1901565)	836	187	96.39	+	1.94	7.98e-15	6.73e-13
response to organic cyclic compound (GO:0014070)	287	64	33.09	+	1.93	8.11e-06	0.000218
response to temperature stimulus (GO:0009266)	615	137	70.91	+	1.93	3.72e-11	2.12e-09
monocarboxylic acid biosynthetic process (GO:0072330)	211	47	24.33	+	1.93	0.000121	0.0024
cellular response to hormone stimulus (GO:0032870)	490	109	56.5	+	1.93	5.65e-09	2.6e-07
response to fungus (GO:0009620)	347	77	40.01	+	1.92	1.08e-06	3.4e-05
cellular response to organic substance (GO:0071310)	672	149	77.48	+	1.92	6.68e-12	4.08e-10
nucleobase-containing small molecule metabolic process (GO:0055086)	384	85	44.27	+	1.92	3.36e-07	1.15e-05
ribonucleotide metabolic process (GO:0009259)	226	50	26.06	+	1.92	8.91e-05	0.00182
cellular macromolecule catabolic process (GO:0044265)	738	163	85.09	+	1.92	9.96e-13	6.55e-11
response to auxin (GO:0009733)	299	66	34.47	+	1.91	8.12e-06	0.000217
ion transport (GO:0006811)	676	149	77.94	+	1.91	1.08e-11	6.39e-10
inorganic ion homeostasis (GO:0098771)	250	55	28.82	+	1.91	4.08e-05	0.000893
response to nitrogen compound (GO:1901698)	306	67	35.28	+	1.9	7.01e-06	0.000191
regulation of biological quality (GO:0065008)	964	211	111.15	+	1.9	8.25e-16	7.59e-14
response to organonitrogen compound (GO:0010243)	256	56	29.52	+	1.9	4.8e-05	0.00104
cellular response to chemical stimulus (GO:0070887)	1088	238	125.44	+	1.9	9.86e-18	1.05e-15
response to abiotic stimulus (GO:0009628)	2126	464	245.12	+	1.89	1.7e-34	5.65e-32
fatty acid metabolic process (GO:0006631)	220	48	25.37	+	1.89	0.000163	0.00313
cytoskeleton organization (GO:0007010)	285	62	32.86	+	1.89	1.76e-05	0.000434
cellular response to endogenous stimulus (GO:0071495)	529	115	60.99	+	1.89	5.97e-09	2.73e-07
defense response to other organism (GO:0098542)	805	175	92.81	+	1.89	5.15e-13	3.47e-11
cellular nitrogen compound biosynthetic process (GO:0044271)	1233	268	142.16	+	1.89	1.43e-19	1.79e-17
organic hydroxy compound metabolic process (GO:1901615)	292	63	33.67	+	1.87	2.11e-05	0.000512
hormone-mediated signaling pathway (GO:0009755)	423	91	48.77	+	1.87	3.53e-07	1.19e-05
organonitrogen compound biosynthetic process (GO:1901566)	1344	289	154.96	+	1.86	1.65e-20	2.15e-18
purine ribonucleotide metabolic process (GO:0009150)	200	43	23.06	+	1.86	0.000431	0.0075
cellular response to external stimulus (GO:0071496)	219	47	25.25	+	1.86	0.000242	0.00447
response to hormone (GO:0009725)	1237	265	142.62	+	1.86	1.14e-18	1.39e-16
cellular catabolic process (GO:0044248)	1217	260	140.32	+	1.85	4.24e-18	4.88e-16
root morphogenesis (GO:0010015)	267	57	30.78	+	1.85	6.77e-05	0.00141
organic anion transport (GO:0015711)	164	35	18.91	+	1.85	0.00213	0.0269
response to reactive oxygen species (GO:0000302)	155	33	17.87	+	1.85	0.00242	0.0302
cellular response to oxygen-containing compound (GO:1901701)	512	109	59.03	+	1.85	3.55e-08	1.45e-06
cellular response to lipid (GO:0071396)	249	53	28.71	+	1.85	0.000126	0.00248
ribose phosphate metabolic process (GO:0019693)	235	50	27.09	+	1.85	0.000183	0.00346
response to organic substance (GO:0010033)	1711	363	197.27	+	1.84	7.34e-25	1.42e-22
regulation of localization (GO:0032879)	198	42	22.83	+	1.84	0.000612	0.00996
response to endogenous stimulus (GO:0009719)	1274	270	146.89	+	1.84	2.15e-18	2.57e-16
shoot system morphogenesis (GO:0010016)	170	36	19.6	+	1.84	0.00174	0.0232
regulation of defense response (GO:0031347)	255	54	29.4	+	1.84	0.000148	0.0029
homeostatic process (GO:0042592)	529	112	60.99	+	1.84	2.78e-08	1.15e-06
proteolysis (GO:0006508)	827	175	95.35	+	1.84	3.09e-12	1.92e-10
aromatic compound catabolic process (GO:0019439)	194	41	22.37	+	1.83	0.000784	0.0121
cellular response to extracellular stimulus (GO:0031668)	213	45	24.56	+	1.83	0.000438	0.0076
root development (GO:0048364)	503	106	57.99	+	1.83	8.41e-08	3.14e-06
response to carbohydrate (GO:0009743)	152	32	17.53	+	1.83	0.00327	0.0381
regulation of response to stimulus (GO:0048583)	737	155	84.97	+	1.82	9.32e-11	5.11e-09
post-embryonic plant organ development (GO:0090696)	176	37	20.29	+	1.82	0.00148	0.0205
defense response (GO:0006952)	952	200	109.76	+	1.82	1.73e-13	1.19e-11
root system development (GO:0022622)	505	106	58.23	+	1.82	9.18e-08	3.37e-06
response to red or far red light (GO:0009639)	196	41	22.6	+	1.81	0.00117	0.0168
developmental growth (GO:0048589)	379	79	43.7	+	1.81	6.01e-06	0.000165
plant organ morphogenesis (GO:1905392)	403	84	46.46	+	1.81	2.73e-06	7.87e-05
growth (GO:0040007)	437	91	50.39	+	1.81	1.11e-06	3.45e-05
protein-containing complex subunit organization (GO:0043933)	610	127	70.33	+	1.81	9.1e-09	4.03e-07
monovalent inorganic cation transport (GO:0015672)	173	36	19.95	+	1.8	0.00199	0.0256
defense response to fungus (GO:0050832)	250	52	28.82	+	1.8	0.000268	0.00486
response to stress (GO:0006950)	3091	641	356.38	+	1.8	1.31e-42	7.87e-40
cation transport (GO:0006812)	415	86	47.85	+	1.8	2.6e-06	7.52e-05
cellular response to environmental stimulus (GO:0104004)	189	39	21.79	+	1.79	0.00202	0.0259
cellular response to abiotic stimulus (GO:0071214)	189	39	21.79	+	1.79	0.00202	0.0259
cellular response to starvation (GO:0009267)	160	33	18.45	+	1.79	0.00405	0.045
developmental cell growth (GO:0048588)	194	40	22.37	+	1.79	0.0016	0.0218
response to extracellular stimulus (GO:0009991)	262	54	30.21	+	1.79	0.000256	0.00466
lipid biosynthetic process (GO:0008610)	510	105	58.8	+	1.79	2.91e-07	1.01e-05
innate immune response (GO:0045087)	306	63	35.28	+	1.79	6.69e-05	0.0014
positive regulation of response to stimulus (GO:0048584)	248	51	28.59	+	1.78	0.000367	0.00643
monocarboxylic acid metabolic process (GO:0032787)	439	90	50.62	+	1.78	2.34e-06	6.9e-05
leaf development (GO:0048366)	332	68	38.28	+	1.78	4.4e-05	0.000956
immune response (GO:0006955)	313	64	36.09	+	1.77	7.83e-05	0.00162
cell wall biogenesis (GO:0042546)	235	48	27.09	+	1.77	0.000555	0.0093
protein modification by small protein conjugation or removal (GO:0070647)	804	163	92.7	+	1.76	3.47e-10	1.82e-08
purine-containing compound metabolic process (GO:0072521)	242	49	27.9	+	1.76	0.000641	0.0102
cellular protein-containing complex assembly (GO:0034622)	475	96	54.77	+	1.75	1.97e-06	5.92e-05
cellular protein metabolic process (GO:0044267)	3371	681	388.67	+	1.75	2.3e-42	1.25e-39
protein-containing complex assembly (GO:0065003)	535	108	61.68	+	1.75	3.88e-07	1.3e-05
purine nucleotide metabolic process (GO:0006163)	218	44	25.13	+	1.75	0.00143	0.0199
cell morphogenesis involved in differentiation (GO:0000904)	223	45	25.71	+	1.75	0.00115	0.0166
cellular response to nutrient levels (GO:0031669)	174	35	20.06	+	1.74	0.0041	0.0454
regulation of anatomical structure morphogenesis (GO:0022603)	179	36	20.64	+	1.74	0.00335	0.0387
carbohydrate biosynthetic process (GO:0016051)	299	60	34.47	+	1.74	0.000222	0.00413
organic cyclic compound catabolic process (GO:1901361)	205	41	23.64	+	1.73	0.00213	0.0269
response to starvation (GO:0042594)	195	39	22.48	+	1.73	0.00333	0.0385
cellular response to stress (GO:0033554)	1120	223	129.13	+	1.73	5.96e-13	3.96e-11
response to stimulus (GO:0050896)	5567	1107	641.86	+	1.72	9.82e-73	2.94e-69
macromolecule biosynthetic process (GO:0009059)	1323	263	152.54	+	1.72	4.31e-15	3.69e-13
response to nutrient levels (GO:0031667)	222	44	25.6	+	1.72	0.00163	0.022
catabolic process (GO:0009056)	1461	289	168.45	+	1.72	2.8e-16	2.8e-14
protein metabolic process (GO:0019538)	3540	699	408.15	+	1.71	1.19e-40	5.09e-38
cell growth (GO:0016049)	381	75	43.93	+	1.71	5.05e-05	0.00109
cellular macromolecule biosynthetic process (GO:0034645)	1268	249	146.2	+	1.7	9.41e-14	6.87e-12
protein targeting (GO:0006605)	240	47	27.67	+	1.7	0.00168	0.0225
macromolecule catabolic process (GO:0009057)	889	174	102.5	+	1.7	8.1e-10	3.97e-08
cell morphogenesis (GO:0000902)	363	71	41.85	+	1.7	9.26e-05	0.00188
nucleotide metabolic process (GO:0009117)	282	55	32.51	+	1.69	0.0006	0.00978
lipid metabolic process (GO:0006629)	826	161	95.24	+	1.69	4.14e-09	1.92e-07
developmental growth involved in morphogenesis (GO:0060560)	330	64	38.05	+	1.68	0.00031	0.00555
pollen development (GO:0009555)	346	67	39.89	+	1.68	0.000226	0.00419
cellular lipid metabolic process (GO:0044255)	687	133	79.21	+	1.68	1.42e-07	5.09e-06
organic substance catabolic process (GO:1901575)	1338	259	154.27	+	1.68	1.05e-13	7.49e-12
regulation of response to stress (GO:0080134)	388	75	44.74	+	1.68	8.18e-05	0.00168
cellular carbohydrate biosynthetic process (GO:0034637)	207	40	23.87	+	1.68	0.00433	0.0471
cellular component biogenesis (GO:0044085)	1326	256	152.88	+	1.67	2.11e-13	1.44e-11
protein phosphorylation (GO:0006468)	1037	200	119.56	+	1.67	1.28e-10	6.95e-09
organic substance biosynthetic process (GO:1901576)	2660	513	306.69	+	1.67	7.39e-27	1.7e-24
organonitrogen compound metabolic process (GO:1901564)	4615	890	532.1	+	1.67	3.94e-50	3.37e-47
nucleoside phosphate metabolic process (GO:0006753)	286	55	32.98	+	1.67	0.000873	0.0134
carbohydrate derivative metabolic process (GO:1901135)	740	142	85.32	+	1.66	8.33e-08	3.13e-06
cell development (GO:0048468)	313	60	36.09	+	1.66	0.000572	0.00954
regulation of protein metabolic process (GO:0051246)	413	79	47.62	+	1.66	9.33e-05	0.00189
response to oxidative stress (GO:0006979)	455	87	52.46	+	1.66	3.32e-05	0.000736
biosynthetic process (GO:0009058)	2800	534	322.83	+	1.65	4.92e-27	1.23e-24
cellular component assembly (GO:0022607)	841	160	96.97	+	1.65	2.46e-08	1.03e-06
metal ion transport (GO:0030001)	259	49	29.86	+	1.64	0.00245	0.0304
phosphorylation (GO:0016310)	1216	230	140.2	+	1.64	2.43e-11	1.43e-09
protein modification by small protein conjugation (GO:0032446)	715	135	82.44	+	1.64	4.27e-07	1.43e-05
protein ubiquitination (GO:0016567)	685	129	78.98	+	1.63	8.36e-07	2.69e-05
unidimensional cell growth (GO:0009826)	284	53	32.74	+	1.62	0.00209	0.0264
cellular biosynthetic process (GO:0044249)	2572	479	296.55	+	1.62	3.7e-22	5.98e-20
phosphorus metabolic process (GO:0006793)	1891	351	218.03	+	1.61	4.92e-16	4.67e-14
oxoacid metabolic process (GO:0043436)	1018	188	117.37	+	1.6	7.96e-09	3.55e-07
rRNA processing (GO:0006364)	255	47	29.4	+	1.6	0.00424	0.0466
organic acid metabolic process (GO:0006082)	1021	188	117.72	+	1.6	1.08e-08	4.76e-07
response to light stimulus (GO:0009416)	712	131	82.09	+	1.6	2.26e-06	6.72e-05
regulation of cellular component organization (GO:0051128)	414	76	47.73	+	1.59	0.000315	0.00561
cellular response to stimulus (GO:0051716)	2522	460	290.78	+	1.58	8.88e-20	1.13e-17
response to radiation (GO:0009314)	737	134	84.97	+	1.58	2.55e-06	7.44e-05
phosphate-containing compound metabolic process (GO:0006796)	1846	333	212.84	+	1.56	9.56e-14	6.89e-12
plant organ development (GO:0099402)	996	179	114.84	+	1.56	1.14e-07	4.15e-06
anatomical structure morphogenesis (GO:0009653)	886	159	102.15	+	1.56	6.19e-07	2.03e-05
protein modification process (GO:0036211)	2497	448	287.9	+	1.56	4.32e-18	4.87e-16
cellular protein modification process (GO:0006464)	2497	448	287.9	+	1.56	4.32e-18	4.78e-16
small molecule metabolic process (GO:0044281)	1514	271	174.56	+	1.55	5.4e-11	3.02e-09
cellular macromolecule metabolic process (GO:0044260)	4405	787	507.89	+	1.55	6.48e-33	2.04e-30
carbohydrate derivative biosynthetic process (GO:1901137)	455	81	52.46	+	1.54	0.000556	0.0093
organophosphate metabolic process (GO:0019637)	572	101	65.95	+	1.53	0.000148	0.0029
phyllome development (GO:0048827)	492	86	56.73	+	1.52	0.000543	0.00912
intracellular signal transduction (GO:0035556)	409	71	47.16	+	1.51	0.00191	0.0249
cell communication (GO:0007154)	1619	281	186.67	+	1.51	4.11e-10	2.12e-08
signal transduction (GO:0007165)	1330	230	153.35	+	1.5	2.54e-08	1.06e-06
cellular component organization or biogenesis (GO:0071840)	2811	486	324.1	+	1.5	4.82e-17	4.89e-15
carboxylic acid metabolic process (GO:0019752)	914	158	105.38	+	1.5	5.05e-06	0.000141
gene expression (GO:0010467)	1602	276	184.71	+	1.49	1.15e-09	5.56e-08
cellular process (GO:0009987)	11979	2063	1381.15	+	1.49	6.18e-118	3.7e-114
gametophyte development (GO:0048229)	461	79	53.15	+	1.49	0.00164	0.022
regulation of cellular protein metabolic process (GO:0032268)	391	67	45.08	+	1.49	0.00406	0.0451
nitrogen compound metabolic process (GO:0006807)	6149	1044	708.97	+	1.47	9.61e-38	3.59e-35
regulation of post-embryonic development (GO:0048580)	395	67	45.54	+	1.47	0.00431	0.047
organelle organization (GO:0006996)	1690	285	194.85	+	1.46	3.58e-09	1.67e-07
cellular component organization (GO:0016043)	2403	405	277.06	+	1.46	1.12e-12	7.28e-11
organic cyclic compound biosynthetic process (GO:1901362)	892	150	102.85	+	1.46	3.24e-05	0.000722
signaling (GO:0023052)	1369	230	157.84	+	1.46	1.93e-07	6.82e-06
cellular nitrogen compound metabolic process (GO:0034641)	2864	480	330.21	+	1.45	1.06e-14	8.73e-13
macromolecule modification (GO:0043412)	2815	470	324.56	+	1.45	3.53e-14	2.78e-12
small molecule biosynthetic process (GO:0044283)	642	107	74.02	+	1.45	0.00064	0.0102
cellular metabolic process (GO:0044237)	7615	1269	877.99	+	1.45	2.92e-45	2.19e-42
negative regulation of biological process (GO:0048519)	1112	185	128.21	+	1.44	5.79e-06	0.000161
organic substance metabolic process (GO:0071704)	7848	1297	904.86	+	1.43	6.65e-45	4.42e-42
regulation of developmental process (GO:0050793)	781	129	90.05	+	1.43	0.000206	0.00387
negative regulation of cellular process (GO:0048523)	752	124	86.7	+	1.43	0.000303	0.00545
shoot system development (GO:0048367)	724	119	83.48	+	1.43	0.000452	0.00779
multicellular organism development (GO:0007275)	2436	400	280.87	+	1.42	3.47e-11	2e-09
primary metabolic process (GO:0044238)	7222	1185	832.68	+	1.42	3.04e-38	1.21e-35
macromolecule metabolic process (GO:0043170)	5485	896	632.41	+	1.42	4.8e-26	1.03e-23
multicellular organismal process (GO:0032501)	2712	441	312.69	+	1.41	9.47e-12	5.67e-10
regulation of multicellular organismal development (GO:2000026)	568	91	65.49	+	1.39	0.00434	0.0472
anatomical structure development (GO:0048856)	2824	452	325.6	+	1.39	3.24e-11	1.88e-09
metabolic process (GO:0008152)	8686	1386	1001.48	+	1.38	1.42e-41	6.54e-39
system development (GO:0048731)	1849	293	213.19	+	1.37	4.34e-07	1.44e-05
regulation of multicellular organismal process (GO:0051239)	625	99	72.06	+	1.37	0.00439	0.0475
developmental process (GO:0032502)	2979	466	343.47	+	1.36	2.79e-10	1.49e-08
post-embryonic development (GO:0009791)	1472	228	169.72	+	1.34	3.38e-05	0.000747
aromatic compound biosynthetic process (GO:0019438)	801	124	92.35	+	1.34	0.00253	0.0313
reproductive structure development (GO:0048608)	1198	178	138.13	+	1.29	0.00174	0.0232
positive regulation of biological process (GO:0048518)	1300	193	149.89	+	1.29	0.00106	0.0157
reproductive system development (GO:0061458)	1200	178	138.36	+	1.29	0.00176	0.0232
developmental process involved in reproduction (GO:0003006)	1427	209	164.53	+	1.27	0.00129	0.0183
organic cyclic compound metabolic process (GO:1901360)	2599	375	299.66	+	1.25	2.83e-05	0.000644
biological regulation (GO:0065007)	5968	840	688.1	+	1.22	1.6e-09	7.65e-08
cellular aromatic compound metabolic process (GO:0006725)	2511	348	289.51	+	1.2	0.000886	0.0136
regulation of biological process (GO:0050789)	5376	738	619.84	+	1.19	1.02e-06	3.21e-05
regulation of cellular process (GO:0050794)	4726	622	544.9	+	1.14	0.000769	0.012
biological_process (GO:0008150)	21966	2767	2532.63	+	1.09	1.07e-25	2.2e-23
regulation of nitrogen compound metabolic process (GO:0051171)	2723	261	313.96	-	0.83	0.00237	0.0297
regulation of biosynthetic process (GO:0009889)	2489	234	286.98	-	0.82	0.00154	0.021
regulation of cellular biosynthetic process (GO:0031326)	2452	228	282.71	-	0.81	0.000999	0.0149
regulation of gene expression (GO:0010468)	2654	242	306	-	0.79	0.000173	0.0033
regulation of macromolecule biosynthetic process (GO:0010556)	2354	207	271.41	-	0.76	6.2e-05	0.00131
regulation of cellular macromolecule biosynthetic process (GO:2000112)	2341	203	269.91	-	0.75	2.82e-05	0.000645
regulation of RNA metabolic process (GO:0051252)	2261	179	260.69	-	0.69	1.31e-07	4.73e-06
regulation of nucleobase-containing compound metabolic process (GO:0019219)	2321	183	267.61	-	0.68	7.07e-08	2.77e-06
regulation of transcription, DNA-templated (GO:0006355)	2159	167	248.93	-	0.67	6.73e-08	2.67e-06
regulation of nucleic acid-templated transcription (GO:1903506)	2159	167	248.93	-	0.67	6.73e-08	2.65e-06
regulation of RNA biosynthetic process (GO:2001141)	2161	167	249.16	-	0.67	5.63e-08	2.26e-06
Unclassified (UNCLASSIFIED)	5450	394	628.37	-	0.63	1.07e-25	2.13e-23
RNA modification (GO:0009451)	283	16	32.63	-	0.49	0.00294	0.0348
regulation of transcription by RNA polymerase II (GO:0006357)	432	24	49.81	-	0.48	0.000135	0.00266
photosynthesis (GO:0015979)	192	9	22.14	-	0.41	0.00355	0.0405
negative regulation of catalytic activity (GO:0043086)	119	3	13.72	-	0.22	0.00156	0.0213
photosynthesis, light reaction (GO:0019684)	128	3	14.76	-	0.2	0.000781	0.0121
cell-cell signaling (GO:0007267)	76	0	8.76	-	< 0.01	0.000453	0.0078
mitochondrial RNA metabolic process (GO:0000959)	61	0	7.03	-	< 0.01	0.00239	0.0299
