## Supplemental Table 5 for "Quantitative proteomics reveals extensive lysine ubiquitination in the Arabidopsis root proteome and uncovers novel transcription factor stability states"

### Sheet: BP
GOID	GOTerm	Ontology Source	Term PValue	Term PValue Corrected with Benjamini-Hochberg	Group PValue	Group PValue Corrected with Benjamini-Hochberg	GOLevels	GOGroups	% Associated Genes	Nr. Genes	Associated Genes Found
GO:0080167	response to karrikin	GO_BiologicalProcess-Custom-GOA-ACAP-ARAP_11.09.2020_00h00	0.0129774	0.0422598	0.0129774	0.0207639	[3]	Group0	10.8108	4	[BIG, GSTF8, PAL1, STO]
GO:0016569	covalent chromatin modification	GO_BiologicalProcess-Custom-GOA-ACAP-ARAP_11.09.2020_00h00	0.0188278	0.0468848	0.0188278	0.0251037	[5, 7]	Group1	13.0435	3	[AT3G03940, AT3G13670, ATMS1]
GO:0016570	histone modification	GO_BiologicalProcess-Custom-GOA-ACAP-ARAP_11.09.2020_00h00	0.0166678	0.0432001	0.0188278	0.0251037	[6, 7, 8]	Group1	13.6364	3	[AT3G03940, AT3G13670, ATMS1]
GO:0016614	oxidoreductase activity, acting on CH-OH group of donors	GO_BiologicalProcess-Custom-GOA-ACAP-ARAP_11.09.2020_00h00	0.00776508	0.0365246	0.00776508	0.0155302	[4]	Group2	12.5	4	[AT1G66800, CAD5, UDG4, UGD2]
GO:0016616	oxidoreductase activity, acting on the CH-OH group of donors, NAD or NADP as acceptor	GO_BiologicalProcess-Custom-GOA-ACAP-ARAP_11.09.2020_00h00	0.0061459	0.0312212	0.00776508	0.0155302	[5]	Group2	13.3333	4	[AT1G66800, CAD5, UDG4, UGD2]
GO:0009856	pollination	GO_BiologicalProcess-Custom-GOA-ACAP-ARAP_11.09.2020_00h00	0.00589827	0.0312117	0.00589827	0.0157287	[2, 3]	Group3	10.6383	5	[AT4G38350, GSL10, MAT3, SEC10, SEC3A]
GO:0048868	pollen tube development	GO_BiologicalProcess-Custom-GOA-ACAP-ARAP_11.09.2020_00h00	0.0106837	0.0376898	0.00589827	0.0157287	[3, 4]	Group3	11.4286	4	[AT4G38350, GSL10, MAT3, SEC3A]
GO:0070482	response to oxygen levels	GO_BiologicalProcess-Custom-GOA-ACAP-ARAP_11.09.2020_00h00	0.00147297	0.0155889	0.00147297	0.00589188	[3]	Group4	10.1449	7	[AT1G03610, AT1G25550, AT1G67360, AT1G76600, AT2G36220, AT5G42050, GSTF8]
GO:0001666	response to hypoxia	GO_BiologicalProcess-Custom-GOA-ACAP-ARAP_11.09.2020_00h00	0.00147297	0.0155889	0.00147297	0.00589188	[3, 5]	Group4	10.1449	7	[AT1G03610, AT1G25550, AT1G67360, AT1G76600, AT2G36220, AT5G42050, GSTF8]
GO:0036293	response to decreased oxygen levels	GO_BiologicalProcess-Custom-GOA-ACAP-ARAP_11.09.2020_00h00	0.00147297	0.0155889	0.00147297	0.00589188	[4]	Group4	10.1449	7	[AT1G03610, AT1G25550, AT1G67360, AT1G76600, AT2G36220, AT5G42050, GSTF8]
GO:0071453	cellular response to oxygen levels	GO_BiologicalProcess-Custom-GOA-ACAP-ARAP_11.09.2020_00h00	0.000569155	0.00803141	0.00147297	0.00589188	[4]	Group4	11.8644	7	[AT1G03610, AT1G25550, AT1G67360, AT1G76600, AT2G36220, AT5G42050, GSTF8]
GO:0036294	cellular response to decreased oxygen levels	GO_BiologicalProcess-Custom-GOA-ACAP-ARAP_11.09.2020_00h00	0.000569155	0.00803141	0.00147297	0.00589188	[5]	Group4	11.8644	7	[AT1G03610, AT1G25550, AT1G67360, AT1G76600, AT2G36220, AT5G42050, GSTF8]
GO:0071456	cellular response to hypoxia	GO_BiologicalProcess-Custom-GOA-ACAP-ARAP_11.09.2020_00h00	0.000569155	0.00803141	0.00147297	0.00589188	[4, 6]	Group4	11.8644	7	[AT1G03610, AT1G25550, AT1G67360, AT1G76600, AT2G36220, AT5G42050, GSTF8]
GO:0044283	small molecule biosynthetic process	GO_BiologicalProcess-Custom-GOA-ACAP-ARAP_11.09.2020_00h00	0.00120087	0.0138646	0.0371814	0.0371814	[3]	Group5	7.75194	10	[ATMS1, BIG, FAD2, KCS1, KCS2, KCS9, P5CS1, PAL1, UDG4, UGD2]
GO:0016053	organic acid biosynthetic process	GO_BiologicalProcess-Custom-GOA-ACAP-ARAP_11.09.2020_00h00	6.75982e-05	0.00286166	0.0371814	0.0371814	[4]	Group5	10.989	10	[ATMS1, BIG, FAD2, KCS1, KCS2, KCS9, P5CS1, PAL1, UDG4, UGD2]
GO:0019752	carboxylic acid metabolic process	GO_BiologicalProcess-Custom-GOA-ACAP-ARAP_11.09.2020_00h00	0.0223027	0.0488352	0.0371814	0.0371814	[5]	Group5	5.52486	10	[ATMS1, BIG, FAD2, KCS1, KCS2, KCS9, P5CS1, PAL1, UDG4, UGD2]
GO:0046394	carboxylic acid biosynthetic process	GO_BiologicalProcess-Custom-GOA-ACAP-ARAP_11.09.2020_00h00	6.75982e-05	0.00286166	0.0371814	0.0371814	[5, 6]	Group5	10.989	10	[ATMS1, BIG, FAD2, KCS1, KCS2, KCS9, P5CS1, PAL1, UDG4, UGD2]
GO:0006633	fatty acid biosynthetic process	GO_BiologicalProcess-Custom-GOA-ACAP-ARAP_11.09.2020_00h00	0.0142336	0.0440894	0.0371814	0.0371814	[5, 6, 7, 8]	Group5	10.5263	4	[FAD2, KCS1, KCS2, KCS9]
GO:0072330	monocarboxylic acid biosynthetic process	GO_BiologicalProcess-Custom-GOA-ACAP-ARAP_11.09.2020_00h00	0.0142322	0.0451874	0.0371814	0.0371814	[6, 7]	Group5	8.62069	5	[FAD2, KCS1, KCS2, KCS9, PAL1]
GO:1901565	organonitrogen compound catabolic process	GO_BiologicalProcess-Custom-GOA-ACAP-ARAP_11.09.2020_00h00	0.00356112	0.0266037	0.0221402	0.025303	[4]	Group6	6	12	[AT5G28050, BRG1, PAL1, PBB1, PBD2, RMA2, RPT1A, RPT2b, RPT3, RPT6A, UBP13, UBP7]
GO:0006508	proteolysis	GO_BiologicalProcess-Custom-GOA-ACAP-ARAP_11.09.2020_00h00	0.0154351	0.0445513	0.0221402	0.025303	[4, 5]	Group6	5.47264	11	[BRG1, DDI1, PBB1, PBD2, RMA2, RPT1A, RPT2b, RPT3, RPT6A, UBP13, UBP7]
GO:0030163	protein catabolic process	GO_BiologicalProcess-Custom-GOA-ACAP-ARAP_11.09.2020_00h00	0.00495548	0.0299689	0.0221402	0.025303	[4, 5]	Group6	6.41026	10	[BRG1, PBB1, PBD2, RMA2, RPT1A, RPT2b, RPT3, RPT6A, UBP13, UBP7]
GO:0044265	cellular macromolecule catabolic process	GO_BiologicalProcess-Custom-GOA-ACAP-ARAP_11.09.2020_00h00	0.0118688	0.0396667	0.0221402	0.025303	[4, 5]	Group6	5.64972	10	[BRG1, PBB1, PBD2, RMA2, RPT1A, RPT2b, RPT3, RPT6A, UBP13, UBP7]
GO:0043632	modification-dependent macromolecule catabolic process	GO_BiologicalProcess-Custom-GOA-ACAP-ARAP_11.09.2020_00h00	0.00904418	0.038287	0.0221402	0.025303	[5, 6]	Group6	6.25	9	[BRG1, PBB1, PBD2, RMA2, RPT1A, RPT3, RPT6A, UBP13, UBP7]
GO:0044257	cellular protein catabolic process	GO_BiologicalProcess-Custom-GOA-ACAP-ARAP_11.09.2020_00h00	0.00431084	0.0288146	0.0221402	0.025303	[5, 6]	Group6	6.53595	10	[BRG1, PBB1, PBD2, RMA2, RPT1A, RPT2b, RPT3, RPT6A, UBP13, UBP7]
GO:0051603	proteolysis involved in cellular protein catabolic process	GO_BiologicalProcess-Custom-GOA-ACAP-ARAP_11.09.2020_00h00	0.00411146	0.0290086	0.0221402	0.025303	[5, 6, 7]	Group6	6.57895	10	[BRG1, PBB1, PBD2, RMA2, RPT1A, RPT2b, RPT3, RPT6A, UBP13, UBP7]
GO:0019941	modification-dependent protein catabolic process	GO_BiologicalProcess-Custom-GOA-ACAP-ARAP_11.09.2020_00h00	0.00904418	0.038287	0.0221402	0.025303	[6, 7, 8]	Group6	6.25	9	[BRG1, PBB1, PBD2, RMA2, RPT1A, RPT3, RPT6A, UBP13, UBP7]
GO:0006511	ubiquitin-dependent protein catabolic process	GO_BiologicalProcess-Custom-GOA-ACAP-ARAP_11.09.2020_00h00	0.00865186	0.0378892	0.0221402	0.025303	[7, 8, 9]	Group6	6.29371	9	[BRG1, PBB1, PBD2, RMA2, RPT1A, RPT3, RPT6A, UBP13, UBP7]
GO:0019222	regulation of metabolic process	GO_BiologicalProcess-Custom-GOA-ACAP-ARAP_11.09.2020_00h00	0.0104011	0.0377411	6.78674e-05	0.000542939	[2, 3]	Group7	4.48113	19	[AT1G06760, AT1G25550, AT2G44130, AT3G03940, AT4G38350, AT5G15200, ATMS1, BIG, HB-8, IAA16, IAA7, NF-YC9, PAP2, RCD1, RPT1A, RPT2b, RPT3, STO, eIFiso4G2]
GO:0006725	cellular aromatic compound metabolic process	GO_BiologicalProcess-Custom-GOA-ACAP-ARAP_11.09.2020_00h00	0.0156818	0.0442575	6.78674e-05	0.000542939	[3]	Group7	4.03509	23	[AT1G06760, AT1G25550, AT1G30820, AT2G44130, AT3G09500, AT5G28050, ATMS1, BIG, CAD5, HB-8, IAA16, IAA7, KCS2, NF-YC9, PAL1, PAP2, RCD1, RPT1A, RPT3, STO, TBP2, UDG4, UGD2]
GO:0044249	cellular biosynthetic process	GO_BiologicalProcess-Custom-GOA-ACAP-ARAP_11.09.2020_00h00	3.07077e-06	0.000194994	6.78674e-05	0.000542939	[3]	Group7	5.05464	37	[AT1G06760, AT1G25550, AT1G26880, AT1G30820, AT1G77330, AT2G17360, AT2G31610, AT3G09500, AT4G38350, AT5G15200, ATMS1, BIG, CAD5, DGL1, FAD2, GSL10, HB-8, IAA16, IAA7, KCS1, KCS2, KCS9, MAT3, NF-YC9, P5CS1, PAL1, PAP2, RCD1, RPL24A, RPS6, RPT1A, RPT3, STO, TBP2, UDG4, UGD2, eIFiso4G2]
GO:1901360	organic cyclic compound metabolic process	GO_BiologicalProcess-Custom-GOA-ACAP-ARAP_11.09.2020_00h00	0.00752878	0.0367752	6.78674e-05	0.000542939	[3]	Group7	4.16667	25	[AT1G06760, AT1G25550, AT1G30820, AT2G44130, AT3G09500, AT5G28050, ATMS1, BIG, CAD5, CYP705A5, HB-8, IAA16, IAA7, KCS2, NF-YC9, P5CS1, PAL1, PAP2, RCD1, RPT1A, RPT3, STO, TBP2, UDG4, UGD2]
GO:1901576	organic substance biosynthetic process	GO_BiologicalProcess-Custom-GOA-ACAP-ARAP_11.09.2020_00h00	2.32049e-06	0.000294702	6.78674e-05	0.000542939	[3]	Group7	4.96084	38	[AT1G06760, AT1G25550, AT1G26880, AT1G30820, AT1G77330, AT2G17360, AT2G31610, AT3G09500, AT3G23470, AT4G38350, AT5G15200, ATMS1, BIG, CAD5, DGL1, FAD2, GSL10, HB-8, IAA16, IAA7, KCS1, KCS2, KCS9, MAT3, NF-YC9, P5CS1, PAL1, PAP2, RCD1, RPL24A, RPS6, RPT1A, RPT3, STO, TBP2, UDG4, UGD2, eIFiso4G2]
GO:0009889	regulation of biosynthetic process	GO_BiologicalProcess-Custom-GOA-ACAP-ARAP_11.09.2020_00h00	0.0051792	0.0298981	6.78674e-05	0.000542939	[3, 4]	Group7	5.15464	15	[AT1G06760, AT1G25550, AT4G38350, AT5G15200, ATMS1, BIG, HB-8, IAA16, IAA7, NF-YC9, PAP2, RPT1A, RPT3, STO, eIFiso4G2]
GO:0031323	regulation of cellular metabolic process	GO_BiologicalProcess-Custom-GOA-ACAP-ARAP_11.09.2020_00h00	0.00177337	0.0173244	6.78674e-05	0.000542939	[3, 4]	Group7	5.19126	19	[AT1G06760, AT1G25550, AT2G44130, AT3G03940, AT4G38350, AT5G15200, ATMS1, BIG, HB-8, IAA16, IAA7, NF-YC9, PAP2, RCD1, RPT1A, RPT2b, RPT3, STO, eIFiso4G2]
GO:0051171	regulation of nitrogen compound metabolic process	GO_BiologicalProcess-Custom-GOA-ACAP-ARAP_11.09.2020_00h00	0.00832528	0.0377611	6.78674e-05	0.000542939	[3, 4]	Group7	4.8048	16	[AT1G06760, AT1G25550, AT3G03940, AT4G38350, AT5G15200, ATMS1, HB-8, IAA16, IAA7, NF-YC9, PAP2, RPT1A, RPT2b, RPT3, STO, eIFiso4G2]
GO:0080090	regulation of primary metabolic process	GO_BiologicalProcess-Custom-GOA-ACAP-ARAP_11.09.2020_00h00	0.0163595	0.0442056	6.78674e-05	0.000542939	[3, 4]	Group7	4.54545	16	[AT1G06760, AT1G25550, AT3G03940, AT4G38350, AT5G15200, ATMS1, HB-8, IAA16, IAA7, NF-YC9, PAP2, RPT1A, RPT2b, RPT3, STO, eIFiso4G2]
GO:0009059	macromolecule biosynthetic process	GO_BiologicalProcess-Custom-GOA-ACAP-ARAP_11.09.2020_00h00	0.000177765	0.00376269	6.78674e-05	0.000542939	[4]	Group7	5.17598	25	[AT1G06760, AT1G25550, AT1G26880, AT2G17360, AT2G31610, AT3G09500, AT4G38350, AT5G15200, ATMS1, DGL1, GSL10, HB-8, IAA16, IAA7, NF-YC9, PAP2, RPL24A, RPS6, RPT1A, RPT3, STO, TBP2, UDG4, UGD2, eIFiso4G2]
GO:0010604	positive regulation of macromolecule metabolic process	GO_BiologicalProcess-Custom-GOA-ACAP-ARAP_11.09.2020_00h00	0.015884	0.0438536	6.78674e-05	0.000542939	[3, 4, 5]	Group7	6.60377	7	[AT1G06760, AT5G15200, ATMS1, NF-YC9, RPT1A, RPT2b, RPT3]
GO:0018130	heterocycle biosynthetic process	GO_BiologicalProcess-Custom-GOA-ACAP-ARAP_11.09.2020_00h00	0.000237658	0.00377282	6.78674e-05	0.000542939	[4]	Group7	6.1017	18	[AT1G06760, AT1G25550, AT1G30820, ATMS1, BIG, HB-8, IAA16, IAA7, NF-YC9, P5CS1, PAP2, RCD1, RPT1A, RPT3, STO, TBP2, UDG4, UGD2]
GO:0019438	aromatic compound biosynthetic process	GO_BiologicalProcess-Custom-GOA-ACAP-ARAP_11.09.2020_00h00	0.000110546	0.00350985	6.78674e-05	0.000542939	[4]	Group7	6.0423	20	[AT1G06760, AT1G25550, AT1G30820, ATMS1, BIG, CAD5, HB-8, IAA16, IAA7, KCS2, NF-YC9, PAL1, PAP2, RCD1, RPT1A, RPT3, STO, TBP2, UDG4, UGD2]
GO:0044271	cellular nitrogen compound biosynthetic process	GO_BiologicalProcess-Custom-GOA-ACAP-ARAP_11.09.2020_00h00	0.000198186	0.00359567	6.78674e-05	0.000542939	[4]	Group7	5.13347	25	[AT1G06760, AT1G25550, AT1G26880, AT1G30820, AT2G17360, AT2G31610, AT3G09500, AT5G15200, ATMS1, BIG, HB-8, IAA16, IAA7, NF-YC9, PAP2, RCD1, RPL24A, RPS6, RPT1A, RPT3, STO, TBP2, UDG4, UGD2, eIFiso4G2]
GO:0051130	positive regulation of cellular component organization	GO_BiologicalProcess-Custom-GOA-ACAP-ARAP_11.09.2020_00h00	0.0188278	0.0468848	6.78674e-05	0.000542939	[3, 4, 5]	Group7	13.0435	3	[ATMS1, RPT1A, RPT3]
GO:0051173	positive regulation of nitrogen compound metabolic process	GO_BiologicalProcess-Custom-GOA-ACAP-ARAP_11.09.2020_00h00	0.0144089	0.0435697	6.78674e-05	0.000542939	[3, 4, 5]	Group7	6.73077	7	[AT1G06760, AT5G15200, ATMS1, NF-YC9, RPT1A, RPT2b, RPT3]
GO:0140110	transcription regulator activity	GO_BiologicalProcess-Custom-GOA-ACAP-ARAP_11.09.2020_00h00	0.0163651	0.0432993	6.78674e-05	0.000542939	[4]	Group7	6.06061	8	[AT1G25550, HB-8, IAA16, IAA7, NF-YC9, PAP2, STO, TBP2]
GO:1901362	organic cyclic compound biosynthetic process	GO_BiologicalProcess-Custom-GOA-ACAP-ARAP_11.09.2020_00h00	0.000170251	0.00432437	6.78674e-05	0.000542939	[4]	Group7	5.84958	21	[AT1G06760, AT1G25550, AT1G30820, ATMS1, BIG, CAD5, HB-8, IAA16, IAA7, KCS2, NF-YC9, P5CS1, PAL1, PAP2, RCD1, RPT1A, RPT3, STO, TBP2, UDG4, UGD2]
GO:1901566	organonitrogen compound biosynthetic process	GO_BiologicalProcess-Custom-GOA-ACAP-ARAP_11.09.2020_00h00	0.00206718	0.0175021	6.78674e-05	0.000542939	[4]	Group7	5.29595	17	[AT1G26880, AT1G30820, AT2G17360, AT2G31610, AT3G09500, AT4G38350, AT5G15200, ATMS1, BIG, DGL1, P5CS1, RCD1, RPL24A, RPS6, UDG4, UGD2, eIFiso4G2]
GO:0009733	response to auxin	GO_BiologicalProcess-Custom-GOA-ACAP-ARAP_11.09.2020_00h00	0.0207591	0.0488223	6.78674e-05	0.000542939	[4, 5]	Group7	6.89655	6	[AT1G13670, BIG, HB-8, IAA16, IAA7, PAP2]
GO:0010556	regulation of macromolecule biosynthetic process	GO_BiologicalProcess-Custom-GOA-ACAP-ARAP_11.09.2020_00h00	0.00575672	0.0317871	6.78674e-05	0.000542939	[4, 5]	Group7	5.32319	14	[AT1G06760, AT1G25550, AT4G38350, AT5G15200, ATMS1, HB-8, IAA16, IAA7, NF-YC9, PAP2, RPT1A, RPT3, STO, eIFiso4G2]
GO:0019219	regulation of nucleobase-containing compound metabolic process	GO_BiologicalProcess-Custom-GOA-ACAP-ARAP_11.09.2020_00h00	0.021168	0.0471639	6.78674e-05	0.000542939	[4, 5]	Group7	5.06912	11	[AT1G06760, AT1G25550, ATMS1, HB-8, IAA16, IAA7, NF-YC9, PAP2, RPT1A, RPT3, STO]
GO:0031326	regulation of cellular biosynthetic process	GO_BiologicalProcess-Custom-GOA-ACAP-ARAP_11.09.2020_00h00	0.0043892	0.0278714	6.78674e-05	0.000542939	[4, 5]	Group7	5.26316	15	[AT1G06760, AT1G25550, AT4G38350, AT5G15200, ATMS1, BIG, HB-8, IAA16, IAA7, NF-YC9, PAP2, RPT1A, RPT3, STO, eIFiso4G2]
GO:0034645	cellular macromolecule biosynthetic process	GO_BiologicalProcess-Custom-GOA-ACAP-ARAP_11.09.2020_00h00	0.0018848	0.0170978	6.78674e-05	0.000542939	[4, 5]	Group7	4.73118	22	[AT1G06760, AT1G25550, AT1G26880, AT2G17360, AT2G31610, AT3G09500, AT5G15200, ATMS1, DGL1, GSL10, HB-8, IAA16, IAA7, NF-YC9, PAP2, RPL24A, RPS6, RPT1A, RPT3, STO, TBP2, eIFiso4G2]
GO:0034654	nucleobase-containing compound biosynthetic process	GO_BiologicalProcess-Custom-GOA-ACAP-ARAP_11.09.2020_00h00	0.000730079	0.00927201	6.78674e-05	0.000542939	[4, 5]	Group7	5.97015	16	[AT1G06760, AT1G25550, AT1G30820, ATMS1, HB-8, IAA16, IAA7, NF-YC9, PAP2, RCD1, RPT1A, RPT3, STO, TBP2, UDG4, UGD2]
GO:0010557	positive regulation of macromolecule biosynthetic process	GO_BiologicalProcess-Custom-GOA-ACAP-ARAP_11.09.2020_00h00	0.0210884	0.0486951	6.78674e-05	0.000542939	[4, 5, 6]	Group7	7.8125	5	[AT1G06760, AT5G15200, NF-YC9, RPT1A, RPT3]
GO:0010628	positive regulation of gene expression	GO_BiologicalProcess-Custom-GOA-ACAP-ARAP_11.09.2020_00h00	0.0174364	0.0442884	6.78674e-05	0.000542939	[4, 5, 6]	Group7	8.19672	5	[AT1G06760, AT5G15200, NF-YC9, RPT1A, RPT3]
GO:0051247	positive regulation of protein metabolic process	GO_BiologicalProcess-Custom-GOA-ACAP-ARAP_11.09.2020_00h00	0.0200197	0.0479717	6.78674e-05	0.000542939	[4, 5, 6]	Group7	9.52381	4	[AT5G15200, ATMS1, RPT2b, RPT3]
GO:0071824	protein-DNA complex subunit organization	GO_BiologicalProcess-Custom-GOA-ACAP-ARAP_11.09.2020_00h00	0.021136	0.0479334	6.78674e-05	0.000542939	[5]	Group7	12.5	3	[AT1G06760, RPT1A, RPT3]
GO:0032270	positive regulation of cellular protein metabolic process	GO_BiologicalProcess-Custom-GOA-ACAP-ARAP_11.09.2020_00h00	0.0129774	0.0422598	6.78674e-05	0.000542939	[4, 5, 6, 7]	Group7	10.8108	4	[AT5G15200, ATMS1, RPT2b, RPT3]
GO:0051252	regulation of RNA metabolic process	GO_BiologicalProcess-Custom-GOA-ACAP-ARAP_11.09.2020_00h00	0.0193713	0.0473108	6.78674e-05	0.000542939	[4, 5, 6, 7]	Group7	5.16432	11	[AT1G06760, AT1G25550, ATMS1, HB-8, IAA16, IAA7, NF-YC9, PAP2, RPT1A, RPT3, STO]
GO:2000112	regulation of cellular macromolecule biosynthetic process	GO_BiologicalProcess-Custom-GOA-ACAP-ARAP_11.09.2020_00h00	0.0113169	0.0388444	6.78674e-05	0.000542939	[5, 6]	Group7	5.05837	13	[AT1G06760, AT1G25550, AT5G15200, ATMS1, HB-8, IAA16, IAA7, NF-YC9, PAP2, RPT1A, RPT3, STO, eIFiso4G2]
GO:0032774	RNA biosynthetic process	GO_BiologicalProcess-Custom-GOA-ACAP-ARAP_11.09.2020_00h00	0.00963639	0.0359948	6.78674e-05	0.000542939	[5, 6, 7]	Group7	5.60748	12	[AT1G06760, AT1G25550, ATMS1, HB-8, IAA16, IAA7, NF-YC9, PAP2, RPT1A, RPT3, STO, TBP2]
GO:0065004	protein-DNA complex assembly	GO_BiologicalProcess-Custom-GOA-ACAP-ARAP_11.09.2020_00h00	0.0166678	0.0432001	6.78674e-05	0.000542939	[6, 7]	Group7	13.6364	3	[AT1G06760, RPT1A, RPT3]
GO:2001141	regulation of RNA biosynthetic process	GO_BiologicalProcess-Custom-GOA-ACAP-ARAP_11.09.2020_00h00	0.0154351	0.0445513	6.78674e-05	0.000542939	[5, 6, 7, 8]	Group7	5.47264	11	[AT1G06760, AT1G25550, ATMS1, HB-8, IAA16, IAA7, NF-YC9, PAP2, RPT1A, RPT3, STO]
GO:0006351	transcription, DNA-templated	GO_BiologicalProcess-Custom-GOA-ACAP-ARAP_11.09.2020_00h00	0.00938479	0.0384474	6.78674e-05	0.000542939	[5, 6, 7, 8, 9]	Group7	5.66038	12	[AT1G06760, AT1G25550, ATMS1, HB-8, IAA16, IAA7, NF-YC9, PAP2, RPT1A, RPT3, STO, TBP2]
GO:0097659	nucleic acid-templated transcription	GO_BiologicalProcess-Custom-GOA-ACAP-ARAP_11.09.2020_00h00	0.00950589	0.0365833	6.78674e-05	0.000542939	[6, 7, 8]	Group7	5.6338	12	[AT1G06760, AT1G25550, ATMS1, HB-8, IAA16, IAA7, NF-YC9, PAP2, RPT1A, RPT3, STO, TBP2]
GO:0006355	regulation of transcription, DNA-templated	GO_BiologicalProcess-Custom-GOA-ACAP-ARAP_11.09.2020_00h00	0.0149818	0.0442486	6.78674e-05	0.000542939	[5, 6, 7, 8, 9, 10]	Group7	5.52764	11	[AT1G06760, AT1G25550, ATMS1, HB-8, IAA16, IAA7, NF-YC9, PAP2, RPT1A, RPT3, STO]
GO:1903506	regulation of nucleic acid-templated transcription	GO_BiologicalProcess-Custom-GOA-ACAP-ARAP_11.09.2020_00h00	0.0154351	0.0445513	6.78674e-05	0.000542939	[6, 7, 8, 9]	Group7	5.47264	11	[AT1G06760, AT1G25550, ATMS1, HB-8, IAA16, IAA7, NF-YC9, PAP2, RPT1A, RPT3, STO]
GO:0006352	DNA-templated transcription, initiation	GO_BiologicalProcess-Custom-GOA-ACAP-ARAP_11.09.2020_00h00	0.00285107	0.0226304	6.78674e-05	0.000542939	[6, 7, 8, 9, 10]	Group7	25	3	[RPT1A, RPT3, TBP2]
GO:0045944	positive regulation of transcription by RNA polymerase II	GO_BiologicalProcess-Custom-GOA-ACAP-ARAP_11.09.2020_00h00	0.0094894	0.0376611	6.78674e-05	0.000542939	[6, 7, 8, 9, 10, 11, 12]	Group7	16.6667	3	[NF-YC9, RPT1A, RPT3]

### Sheet: MF
GOID	GOTerm	Ontology Source	Term PValue	Term PValue Corrected with Benjamini-Hochberg	Group PValue	Group PValue Corrected with Benjamini-Hochberg	GOLevels	GOGroups	% Associated Genes	Nr. Genes	Associated Genes Found
GO:0140110	transcription regulator activity	GO_MolecularFunction-Custom-GOA-ACAP-ARAP_11.09.2020_00h00	0.0157651	0.0420401	0.0157651	0.0157651	[2, 3]	Group0	6.06061	8	[AT1G25550, HB-8, IAA16, IAA7, NF-YC9, PAP2, STO, TBP2]
GO:0016614	oxidoreductase activity, acting on CH-OH group of donors	GO_MolecularFunction-Custom-GOA-ACAP-ARAP_11.09.2020_00h00	0.00759839	0.0243148	0.00759839	0.0101312	[3]	Group1	12.5	4	[AT1G66800, CAD5, UDG4, UGD2]
GO:0016616	oxidoreductase activity, acting on the CH-OH group of donors, NAD or NADP as acceptor	GO_MolecularFunction-Custom-GOA-ACAP-ARAP_11.09.2020_00h00	0.00601223	0.0240489	0.00759839	0.0101312	[4]	Group1	13.3333	4	[AT1G66800, CAD5, UDG4, UGD2]
GO:0008134	transcription factor binding	GO_MolecularFunction-Custom-GOA-ACAP-ARAP_11.09.2020_00h00	0.0054917	0.0292891	0.0054917	0.0109834	[3]	Group2	20	3	[RPT1A, RPT2b, TBP2]
GO:0140296	general transcription initiation factor binding	GO_MolecularFunction-Custom-GOA-ACAP-ARAP_11.09.2020_00h00	0.000144516	0.00231225	0.0054917	0.0109834	[4]	Group2	60	3	[RPT1A, RPT2b, TBP2]
GO:0017025	TBP-class protein binding	GO_MolecularFunction-Custom-GOA-ACAP-ARAP_11.09.2020_00h00	0.000144516	0.00231225	0.0054917	0.0109834	[5]	Group2	60	3	[RPT1A, RPT2b, TBP2]
GO:0102336	3-oxo-arachidoyl-CoA synthase activity	GO_MolecularFunction-Custom-GOA-ACAP-ARAP_11.09.2020_00h00	0.00112931	0.0090345	0.00112931	0.00451725	[5]	Group3	33.3333	3	[KCS1, KCS2, KCS9]
GO:0102337	3-oxo-cerotoyl-CoA synthase activity	GO_MolecularFunction-Custom-GOA-ACAP-ARAP_11.09.2020_00h00	0.00112931	0.0090345	0.00112931	0.00451725	[5]	Group3	33.3333	3	[KCS1, KCS2, KCS9]
GO:0102338	3-oxo-lignoceronyl-CoA synthase activity	GO_MolecularFunction-Custom-GOA-ACAP-ARAP_11.09.2020_00h00	0.00112931	0.0090345	0.00112931	0.00451725	[5]	Group3	33.3333	3	[KCS1, KCS2, KCS9]
GO:0102756	very-long-chain 3-ketoacyl-CoA synthase activity	GO_MolecularFunction-Custom-GOA-ACAP-ARAP_11.09.2020_00h00	0.00112931	0.0090345	0.00112931	0.00451725	[5]	Group3	33.3333	3	[KCS1, KCS2, KCS9]
